# Functional and phylogenomic approaches reveal novel types of M42 peptidases with contrasted enzymatic properties in Archaea

**DOI:** 10.1101/2025.02.26.640355

**Authors:** Emilie Chagny, Najwa Taib, Daphna Fenel, Eric Girard, Simonetta Gribaldo, Didier Flament, Bruno Franzetti

## Abstract

M42 peptidases are half-megadalton aminopeptidases characterized by a tetrahedral architecture (TET) ubiquitous across all domains of life. Despite their widespread occurrence, their evolutionary history and functional diversity remain largely unexplored. Here we show an unsuspected and largely untapped wealth of archaeal TET peptidases, exhibiting remarkable functional heterogeneity, as illustrated by the characterization of six novel enzymes. Using structural biology, phylogeny, and enzymatic studies, we establish robust criteria for high-throughput identification of TET peptidases and perform the first systematic study of their genomic distribution and functional diversity across the archaeal kingdom. We propose an 11-group classification for these enzymes and identify one group as the ancestral lineage that first emerged in Archaea. By coupling taxonomic distribution patterns with functional insights, we highlight the presence of multiple TET enzymes with selective activities in heterotrophic and mixotrophic organisms, suggesting a role for TET peptidases in the degradation of environmental peptides. Overall, this work illuminates the underexplored diversity of TET enzymes, uncovering a complex evolutionary history linked to their potential biological function.
