## Supplementary Table 2 for "Functional and phylogenomic approaches reveal novel types of M42 peptidases with contrasted enzymatic properties in Archaea"

### Sheet: Feuil1
TET	sequence
HvTETa	MDDDRRAFLEDLLTTPSPSGYEVAGQRVWVDYVSQFADDVTVDDYGNAVAVHEGTGEGPEIAFTGHADQIGYIVRDIDDDGFVRIGPIGGADRTVSKGQHVTVHGDDGDVAGVIGQTAIHLRDVGSEEYDDLEEQFVDIGATSKGDAKDHVEVGDPVTVEARVRDLAGDRVAANGMDNRVGTWSAAEGLRAAVEADVDATVYAVSTVQEEVGVQGAKMVGYDLDPDAMVAVDVTHATDNPDVPGKRKGPVELGEGPVVSRGSANHPNVVALARDAAGEADIGVQLQAAGIRTGTDADAFYTSRSGIPSLNIGIPNRYMHTPVEVVSTSDLDDVAALLGSMAALAGDVESFGVEL
HvTETb	MEFDFDRLKQLTETSGVPGYEDRIRALVREDLEATTDSVRVDGMGNVVGTIEGESDYEVAVAAHMDEIGFMVRHVNDEGFLQLDALGGWDPRVLKAQRVTVHAEDEDLTGVIGSVPPHTLTEEQKQKEPKVEDVYVDLGLPAETVEETVSVGDLVTMEQTTVRMGNHVTGKAIDDRVCLFAMLEAAKRIENPEVTIHFAATVQEEVGLRGAQALGVDLDPDLALGLDTTVANDVPGFDPADHVTKLGAGAGIKLKDSSAIANPKVHRRLRAVAEDDDIPYQMELLPAGGTDTGGFQNSYGAKPVGAISMPTRYLHTVTESVHEDDVVAYIDLLTAFLESETGEFDYTL
HoTETa	MIFLSQNTINTKFLEEICNAFGPSGFETQVQTIIHNYGKQFADEVLFDRLGSVIFKRGSNGPKIMLAGHSDEIGFIISEIVESGFLKISNIGGWWSQTLLNTQLLIKPFKGEEKIIGIITAKPPHILSSEERNKVVELKQMFVDIGCNSKEEVEALGLRIGDPAIPYGSFRTMKRTRKEKKDGKSEEREVNLAVSKAFDDRIGAFIVTEVLRRLFEENIDHPNTIYSVSSTQEEIGLRGARTSAQMIQPDIGFALDVDISGDVPGTTGIVQKMGQGVSISAMDGSMIPNPIFRKFVIEVAEEEKIKWQPAFLPAGGTDAGIIHLTGIGAPSIFIGVPTRHIHSHHSMLDLDDVQQAVNLLIAVIKRLDKEKLKEFITL
HoTETb	MIFLSQNTINTKFLEEICNAFGPSGFETQVQTIIHNYGKQFADEVLFDRLGSVIFKRGSNGPKIMLAGHSDEIGFIISEIVESGFLKISNIGGWWSQTLLNTQLLIKPFKGEEKIIGIITAKPPHILSSEERNKVVELKQMFVDIGCNSKEEVEALGLRIGDPAIPYGSFRTMKRTRKEKKDGKSEEREVNLAVSKAFDDRIGAFIVTEVLRRLFEENIDHPNTIYSVSSTQEEIGLRGARTSAQMIQPDIGFALDVDISGDVPGTTGIVQKMGQGVSISAMDGSMIPNPIFRKFVIEVAEEEKIKWQPAFLPAGGTDAGIIHLTGIGAPSIFIGVPTRHIHSHHSMLDLDDVQQAVNLLIAVIKRLDKEKLKEFITL
PsTETa	MADDKLDLKLLETLTNAFGPSGHENEVQKITRDYGQKFADDVLYDRTGSVIFKYGKSGPKIMLAGHADEIGYIISSIGKKGFLKISNIGGIFPTVQLGQEILIRPFKGGEDIIGIIQSAFPGAIKDMKEVKPLDQLLVDIGCNSEKEVEALGIKVGDPAVPYATYRSIKRKRLIKDDNGKEEEKDVHLVVAKAFDDRIGVFIALEIIRRLSEEKSNPPNIIYSVSTVQEEIGCRGARTAAQLLQPDIGMSLDVTVSGDVPGTKNADQKMGDGVVIHAMDNSMMANPKFRKFAIKIAEENGIKWQMGFLNRGGTDAGSIHLTGAGVPSLFIGIATRYVHSHHSLLDLEDVEGAIQLVIAMLKKLDQKTVESFTTL
PsTETb	MSESNLLENVVEIQRKLSTLIGVSGHENDVSAFIFNELKQHADNVWMDKMGNVLGIKKGTDPDGLRIMIDAHMDEVGLLISYIEKNGFLRFVPLGGIDKRLYPGSDIKIQTKSGKTISGIIGMNPPHITDPKLRDISPDHANLFIDIGAKDEEEVKNLGIIVGNRAVLDGRFEYNPDIGGGFMRGRAFDDRTGCNVALQVSKLINDMEPIPNTILYSFTVCEEVGGRGVPAATDGLNPDIGIALENTIAADVPGVPLNKQITQLEHGPAFSVADRRTLYHEKLLEIFKMRAEELGYSWQYKQPAFGGTNAGLWHTMHKGIPSGCISVPSRYIHSPIAMIKISDILATINTLLAILTKPIEI
PsTETc	MSEKIENIEKKPRIINEKFLEKLVNAPSPTGFEQPAQSVYREYLNDIADKIKTDVMGNVDAVLNLEGNPRIALMAHVDEVGLQVKYIDEKGFIRFHMLGGVDAHLTPGNRVRILTGSKGKILGVIGKKAIHLQKPEERKNVVKLDQQFIDIGATSREEAVKELGIEIGDPIIFEHSYAPLGKGDLVVSRCFDDKIGTFIIAEVIKSLKGTKFEGEVHAVATTQEEIGTRGAITSTYSVNPQVGIAYDVTFATDTPDMKESDIGIVKMGGGPVIVRGPNINPILFNLFVETAKELGIPYQILATPRATGNDARSIQISRSGVATGVIAIPNRYMHSMSEIVNLNDVNMIVELTVAVIQKITKEMSFIPQ
ThTET	MADMKFDLKLLETLCNAFGPSGHEHEVQKIVQEYGKKYADEVLQDGLGSVIFRKGEGGPKIMLAGHVDEIGFVITEIKKDGYLAFHQLGGWWDQTLLTQEVVISPYEGGEKIIGVIGAPPPHILPPEARTKVVTKEKMFIDIGCSSADEVKDLGIRVGDPAVPHAIFRTMKRTRKEKKDDDKEAKEETREVTLGVAKAFDDRIGVFIILEALKRISENNISLPNEVYFVSTTQEEVGLRGARTASQKIKPDIGFALDVDISGDSPGAEGLVQKMGKGVSISAGDGSMIPNPRLRKFVIKLAEEKEIKYQPAFLKAGGTDAGIIHLAGMGAPSLFLGIPTRYIHSHHGMLDFDDVENAIQLLVEVLQKLDEKTVESFTAL
TaTET	MSWREELLLLIKELTQLPGPSGYEHRVRDKVVELVKPYADRLWIDAWGNVIAVKKGKTSDRRLMLAAHMDEIGLFVSHIEDDGFLRAIPIGGVLERTLLYQRVIVVTRTGRMIRGVIGLKPPHVIKPEEAQKVPELRELFIDIGASSKEEVEKLGVRNGDIVVFDRDVSELSGNRITGKAFDDRVGVAVLIKALEMMGQPEVDAYFVFTVQEEVGLKGARTSAYGITPDVALAVDVTIASDVPGVAKSEWFTRLGRGPAIKIVDGRNATGLIAHPKVVDFLVTLAEKHKIPYQLDVVPGGTTDASIIALNKDGVPAGTVSIPSRYIHSPVEVLDLEDVYNASKLAAAFASEATEEWIKSLKGMVIK
MfTET	MKKLIKKLTETPGISGFEEKIRELIKNEIEDYVDEVKYDSLGNLIAVKKGGDKKVMLAAHMDEIGLMVKHINKKGFVKFSKIGGINDQMLLNQTVKIHGEKTVTGVIGSKPPHRMKPKERKRVISYENMFIDIGVKNEKEAKKLISVGDPITFEGNFEMLSDKIFKAKALDNRLGCLVMIEVLKKVDSSATIYGVGTVQEEVGLKGARTSAYQINPDLAIALDVTIAGDHPGIKKEDAPVELGKGPVIVLTDASGRGIITHPKVRKLLITTAEKENIEYQLEVSEGGTTDATAIHLTRAGIPSGVLSVPTRYIHTPVSVAHLDDVKNCIKLLTKALEKYLEVIEN
MtTET	MVKELLKKLSDAHGVTSREGNIRDIVRAELAGVVDEFREDKMGNLIAIKRGDGFSIMLAAHMDEIGLMVQYIDEKGFIRVVPLGGWFGPVLYCQRVILHGTKGPVPGVIGAKPPHVMKEEERRKEIKIEDMFIDVGAASAEEVKNLGIEIGTPITIDREYRELAGTRVTGKALDNRVGVAMLIRALQQADSPHTLYAVFTVQEELGLKGAKVSAYSLNPDCAIATDVTIPGDHPGIDKKDASVEMGKGPVLVLVSASGRGLMADPRMTAWLRETAEKNNIPYQLEVGTGGNTDATIIHLERGGIPSIPFSIPARYIHSPVEVVDTADIEAGVRLLVEALKSKPAL
MkTET	MGTVETLTEHLRELVGRVAPPGWEDEVREYVEATLEKYCDDVHVDTLGNVIGTIEGSEYEVMVAAHMDEVGFIVKSIDKNGFIRFAKLGGIDDRILPGSRVIIVNSEGEKVPGVVGTKPPHIQEPKDRRKVPKHKDLFIDIGASDREEAEELVSVGDVGVLAGEFVELVGSRVNGRGLDDKIGVAVLLALAERLADLDGDHPTFYLVGTVQEEVGLKGAKTSAFEVYPDGAVVLDTAVAGDVPGVKEAELKLGKGPAITVVDASGRGLITHPKVRKLLIDTAEELDIPYQLEVGEGGTTDATAIHLTRGGVPTGVVGIPTRYLHSPAEVLDLEDAKHALELVVEVVQRFPDYVPR
AlTET	MNLIEELCRASGVSGFEKDVASVMKKQLQESCEKVEEDSFGNVIARKGKGEKKIMLAAHMDEIGLMVKHINEKGFISFIKIGGIDDRILLNQRVIIKSREGDVPGIIGSKPPHLQKDDERKKVIKHGDMFIDIGAKDRKDADKKIAVGDPILFEANYGSLNKKLFYGKAIDNRIGCYVMLKVMEKLPRDIKSTIYAVATAQEEVGLKGARVSAFKLEPDYAFAIDTTIAGDTPQIKENESDLKVGEGPAITITEASGRGVVTHPKLRDLLIKTAKKHKIPYQVDVLEGGMTDAAIIYMTRAGVPSGVISIPCRYIHSSSGVFSIDDVNNSIKLLVNALKEFK
